# Systematic analysis of cellular crosstalk reveals a role for SEMA6D-TREM2 regulating microglial function in Alzheimer’s disease

**DOI:** 10.1101/2022.11.11.516215

**Authors:** Ricardo D'Oliveira Albanus, Gina M Finan, Logan Brase, Shuo Chen, Qi Guo, Abhirami Kannan, Mariana Acquarone, Shih-Feng You, Brenna C Novotny, Patricia M Ribeiro Pereira, John C Morris, David M Holtzman, Eric McDade, Martin Farlow, Jasmeer P Chhatwal, Dominantly Inherited Alzheimer Network (DIAN), Emily E Mace, Bruno A Benitez, Laura Piccio, Greg T Sutherland, Qin Ma, Hongjun Fu, Celeste M Karch, Oscar Harari, Tae-Wan Kim

**Author notes:** **Contributed equally** (Ricardo D'Oliveira Albanus, Gina M Finan).

## Abstract

Cellular crosstalk, mediated by membrane receptors and their ligands, is crucial for brain homeostasis and can contribute to neurodegenerative diseases such as Alzheimer’s disease (AD). To discover crosstalk dysregulations in AD, we reconstructed crosstalk networks from single-nucleus transcriptional profiles from 67 clinically and neuropathologically well-characterized controls and AD brain donors. We predicted a significant role for TREM2 and additional AD risk genes mediating neuron-microglia crosstalk in AD. The gene sub-network mediating SEMA6D-TREM2 crosstalk is activated near Aβ plaques and *SEMA6D*-expressing cells and is disrupted in late AD stages. Using CRISPR-modified human induced pluripotent stem cell-derived microglia, we demonstrated that SEMA6D induces microglial activation in a *TREM2*-dependent manner. In summary, we demonstrate that characterizing cellular crosstalk networks can yield novel insights into AD biology.

**One Sentence Summary:** We investigate cell-to-cell communication in Alzheimer’s disease to characterize disease biology and suggest new avenues for therapeutic intervention.
