## Supplementary material for "Systematic analysis of cellular crosstalk reveals a role for SEMA6D-TREM2 regulating microglial function in Alzheimer’s disease": Table S3

### Sheet: AD_related_CPDB_interactions
gene_name	uniprot	hgnc_symbol	ensembl	complex_name	protein_name	key	id_cp_interaction	partner	protein_name_a	protein_name_b	annotation_strategy	source
APP	P05067	APP	ENSG00000142192	NA	A4_HUMAN	P05067	CPI-SS0F66EA6BE	P25090	A4_HUMAN	FPR2_HUMAN		guidetopharmacology.org
CD46	P15529	CD46	ENSG00000117335	NA	MCP_HUMAN	P15529	CPI-SS01A07768A	P78504	MCP_HUMAN	JAG1_HUMAN	curated	https://www.ncbi.nlm.nih.gov/pubmed/23086448
CD55	P08174	CD55	ENSG00000196352	NA	DAF_HUMAN	P08174	CPI-SS061A7E099	P48960	DAF_HUMAN	CD97_HUMAN	curated	https://www.ncbi.nlm.nih.gov/pubmed/11297558
COL11A2	P13942	COL11A2	ENSG00000204248,ENSG00000223699,ENSG00000227801,ENSG00000232541,ENSG00000230930,ENSG00000235708,ENSG00000206290	NA	COBA2_HUMAN	P13942	CPI-SC0A8E69BC5	a1b1 complex	COBA2_HUMAN		curated	uniprot
COL11A2	P13942	COL11A2	ENSG00000204248,ENSG00000223699,ENSG00000227801,ENSG00000232541,ENSG00000230930,ENSG00000235708,ENSG00000206290	NA	COBA2_HUMAN	P13942	CPI-SC0CA323AE3	a11b1 complex	COBA2_HUMAN		curated	uniprot
COL11A2	P13942	COL11A2	ENSG00000204248,ENSG00000223699,ENSG00000227801,ENSG00000232541,ENSG00000230930,ENSG00000235708,ENSG00000206290	NA	COBA2_HUMAN	P13942	CPI-SC0D6C777F2	a10b1 complex	COBA2_HUMAN		curated	uniprot
COL11A2	P13942	COL11A2	ENSG00000204248,ENSG00000223699,ENSG00000227801,ENSG00000232541,ENSG00000230930,ENSG00000235708,ENSG00000206290	NA	COBA2_HUMAN	P13942	CPI-SC0E4E54E13	a2b1 complex	COBA2_HUMAN		curated	uniprot
DSC1	Q08554	DSC1	ENSG00000134765	NA	DSC1_HUMAN	Q08554	CPI-SS08B94BEB2	Q14126	DSC1_HUMAN	DSG2_HUMAN	curated	https://www.ncbi.nlm.nih.gov/pubmed/27298358
DSC2	Q02487	DSC2	ENSG00000134755	NA	DSC2_HUMAN	Q02487	CPI-SS06D13FCD3	Q14126	DSC2_HUMAN	DSG2_HUMAN	curated	https://www.ncbi.nlm.nih.gov/pubmed/27298358
DSG1	Q02413	DSG1	ENSG00000134760	NA	DSG1_HUMAN	Q02413	CPI-SS036437279	Q02487	DSG1_HUMAN	DSC2_HUMAN	curated	https://www.ncbi.nlm.nih.gov/pubmed/27298358
DSG1	Q02413	DSG1	ENSG00000134760	NA	DSG1_HUMAN	Q02413	CPI-SS062307CFE	Q08554	DSG1_HUMAN	DSC1_HUMAN	curated	https://www.ncbi.nlm.nih.gov/pubmed/27298358
DSG1	Q02413	DSG1	ENSG00000134760	NA	DSG1_HUMAN	Q02413	CPI-SS09000F32A	Q14574	DSG1_HUMAN	DSC3_HUMAN	curated	https://www.ncbi.nlm.nih.gov/pubmed/27298358
DSG2	Q14126	DSG2	ENSG00000046604	NA	DSG2_HUMAN	Q14126	CPI-SS0B6F0C894	Q14574	DSG2_HUMAN	DSC3_HUMAN	curated	https://www.ncbi.nlm.nih.gov/pubmed/27298358
EFNA2	O43921	EFNA2	ENSG00000099617	NA	EFNA2_HUMAN	O43921	CPI-SS01DCC7684	Q15375	EFNA2_HUMAN	EPHA7_HUMAN	curated	PMID: 15114347
EFNA2	O43921	EFNA2	ENSG00000099617	NA	EFNA2_HUMAN	O43921	CPI-SS0830C7910	P29322	EFNA2_HUMAN	EPHA8_HUMAN	curated	PMID: 15114347
EFNA2	O43921	EFNA2	ENSG00000099617	NA	EFNA2_HUMAN	O43921	CPI-SS08A54963F	P29317	EFNA2_HUMAN	EPHA2_HUMAN	curated	PMID: 15114347
EFNA2	O43921	EFNA2	ENSG00000099617	NA	EFNA2_HUMAN	O43921	CPI-SS0B34CBA4B	P21709	EFNA2_HUMAN	EPHA1_HUMAN	curated	PMID: 15114347
EFNA2	O43921	EFNA2	ENSG00000099617	NA	EFNA2_HUMAN	O43921	CPI-SS0C875BA24	P29320	EFNA2_HUMAN	EPHA3_HUMAN	curated	PMID: 15114347
EFNA2	O43921	EFNA2	ENSG00000099617	NA	EFNA2_HUMAN	O43921	CPI-SS0D81D9F5E	P54756	EFNA2_HUMAN	EPHA5_HUMAN	curated	PMID: 15114347
EFNA2	O43921	EFNA2	ENSG00000099617	NA	EFNA2_HUMAN	O43921	CPI-SS0E63AB61E	P54764	EFNA2_HUMAN	EPHA4_HUMAN	curated	PMID: 15114347
EPHA1	P21709	EPHA1	ENSG00000146904,ENSG00000284816	NA	EPHA1_HUMAN	P21709	CPI-SS01A8F745A	P52797	EPHA1_HUMAN	EFNA3_HUMAN	curated	PMID: 15114347
EPHA1	P21709	EPHA1	ENSG00000146904,ENSG00000284816	NA	EPHA1_HUMAN	P21709	CPI-SS03A2EFDD5	P52803	EPHA1_HUMAN	EFNA5_HUMAN	curated	PMID: 15114347
EPHA1	P21709	EPHA1	ENSG00000146904,ENSG00000284816	NA	EPHA1_HUMAN	P21709	CPI-SS05E6D620E	P52798	EPHA1_HUMAN	EFNA4_HUMAN	curated	PMID: 15114347
EPHB4	P54760	EPHB4	ENSG00000196411	NA	EPHB4_HUMAN	P54760	CPI-SS0865716E5	Q15768	EPHB4_HUMAN	EFNB3_HUMAN	curated	PMID: 15114347
EPHB4	P54760	EPHB4	ENSG00000196411	NA	EPHB4_HUMAN	P54760	CPI-SS0F21D6CA0	P98172	EPHB4_HUMAN	EFNB1_HUMAN	curated	PMID: 15114347
EPO	P01588	EPO	ENSG00000130427	NA	EPO_HUMAN	P01588	CPI-SS04124F4E1	P52799	EPO_HUMAN	EFNB2_HUMAN		IMEx,IntAct
EPO	P01588	EPO	ENSG00000130427	NA	EPO_HUMAN	P01588	CPI-SS087A17AD6	P19235	EPO_HUMAN	EPOR_HUMAN	curated	uniprot
EPO	P01588	EPO	ENSG00000130427	NA	EPO_HUMAN	P01588	CPI-SS0A0DE9CD6	P54760	EPO_HUMAN	EPHB4_HUMAN		IMEx,InnateDB-All,IntAct
GH1	P01241	GH1	ENSG00000259384	NA	SOMA_HUMAN	P01241	CPI-SS0A606E2DA	P16471	SOMA_HUMAN	PRLR_HUMAN		I2D,InnateDB-All,IntAct
GH1	P01241	GH1	ENSG00000259384	NA	SOMA_HUMAN	P01241	CPI-SS0ACD3CCEE	P10912	SOMA_HUMAN	GHR_HUMAN		guidetopharmacology.org
GH2	P01242	GH2	ENSG00000136487	NA	SOM2_HUMAN	P01242	CPI-SS0DB45E7DF	P10912	SOM2_HUMAN	GHR_HUMAN		guidetopharmacology.org
HLA-DPA1	HLADPA1	HLA-DPA1	ENSG00000231389	NA	HLADPA1	HLADPA1	CPI-SS028784FC6	P41273	HLADPA1	TNFL9_HUMAN		InnateDB-All
HLA-DPA1	HLADPA1	HLA-DPA1	ENSG00000231389	NA	HLADPA1	HLADPA1	CPI-SS072B19293	P22466	HLADPA1	GALA_HUMAN		InnateDB-All
HLA-DPB1	HLADPB1	HLA-DPB1	ENSG00000223865	NA	HLADPB1	HLADPB1	CPI-SS05D23BCE8	Q9Y275	HLADPB1	TN13B_HUMAN		InnateDB-All
HLA-DPB1	HLADPB1	HLA-DPB1	ENSG00000223865	NA	HLADPB1	HLADPB1	CPI-SS076BC3BA6	Q02297	HLADPB1	NRG1_HUMAN		InnateDB-All
HLA-DQB2	HLADQB2	HLA-DQB2	ENSG00000232629	NA	HLADQB2	HLADQB2	CPI-SS026776C89	P01236	HLADQB2	PRL_HUMAN		InnateDB-All
HLA-DRB1	HLADRB1	HLA-DRB1	ENSG00000196126	NA	HLADRB1	HLADRB1	CPI-SS0EF0750A7	P20774	HLADRB1	MIME_HUMAN		InnateDB-All
IL1RAP	Q9NPH3	IL1RAP	ENSG00000196083	IL1 receptor	NA	IL1 receptor	CPI-CS05426BFFA	P01584		IL1B_HUMAN	curated	4dep, PDB
IL1RAP	Q9NPH3	IL1RAP	ENSG00000196083	IL1 receptor	NA	IL1 receptor	CPI-CS06072FF4E	P01583		IL1A_HUMAN	curated	uniprot
IL1RAP	Q9NPH3	IL1RAP	ENSG00000196083	IL1 receptor	NA	IL1 receptor	CPI-CS0DEBE7B69	P18510		IL1RA_HUMAN	curated	1ira, PDB partially
IL1RAP	Q9NPH3	IL1RAP	ENSG00000196083	IL1 receptor inhibitor	NA	IL1 receptor inhibitor	CPI-CS008C9D6E5	P01584		IL1B_HUMAN	curated	3o4o, PDB
IL1RAP	Q9NPH3	IL1RAP	ENSG00000196083	IL1 receptor inhibitor	NA	IL1 receptor inhibitor	CPI-CS085E95BC1	P18510		IL1RA_HUMAN	curated	low affinity
IL1RAP	Q9NPH3	IL1RAP	ENSG00000196083	IL1 receptor inhibitor	NA	IL1 receptor inhibitor	CPI-CS0AC5142FA	P01583		IL1A_HUMAN	curated	low affinity, uniprot
IL1RAP	Q9NPH3	IL1RAP	ENSG00000196083	IL33 receptor	NA	IL33 receptor	CPI-CS0C59AF029	O95760		IL33_HUMAN	curated	uniprot
IL1RAP	Q9NPH3	IL1RAP	ENSG00000196083	IL36 receptor	NA	IL36 receptor	CPI-CS04BB8F1EC	Q9UBH0		I36RA_HUMAN	curated	uniprot
IL1RAP	Q9NPH3	IL1RAP	ENSG00000196083	IL36 receptor	NA	IL36 receptor	CPI-CS04C628758	Q8WWZ1		IL1FA_HUMAN	curated	to check
IL1RAP	Q9NPH3	IL1RAP	ENSG00000196083	IL36 receptor	NA	IL36 receptor	CPI-CS0A6AB5149	Q9NZH7		IL36B_HUMAN	curated	uniprot
IL1RAP	Q9NPH3	IL1RAP	ENSG00000196083	IL36 receptor	NA	IL36 receptor	CPI-CS0D9B5AB86	Q9NZH8		IL36G_HUMAN	curated	uniprot
IL1RAP	Q9NPH3	IL1RAP	ENSG00000196083	IL36 receptor	NA	IL36 receptor	CPI-CS0F6472748	Q9UHA7		IL36A_HUMAN	curated	uniprot
NOTCH4	Q99466	NOTCH4	ENSG00000206312,ENSG00000223355,ENSG00000235396,ENSG00000232339,ENSG00000204301,ENSG00000238196,ENSG00000234876	NA	NOTC4_HUMAN	Q99466	CPI-SS00D153A8A	Q9NR61	NOTC4_HUMAN	DLL4_HUMAN	curated	PMID: 22353464
NOTCH4	Q99466	NOTCH4	ENSG00000206312,ENSG00000223355,ENSG00000235396,ENSG00000232339,ENSG00000204301,ENSG00000238196,ENSG00000234876	NA	NOTC4_HUMAN	Q99466	CPI-SS05FEE05CB	Q9Y219	NOTC4_HUMAN	JAG2_HUMAN	curated	PMID: 22353464
NOTCH4	Q99466	NOTCH4	ENSG00000206312,ENSG00000223355,ENSG00000235396,ENSG00000232339,ENSG00000204301,ENSG00000238196,ENSG00000234876	NA	NOTC4_HUMAN	Q99466	CPI-SS09D379E5B	Q9NYJ7	NOTC4_HUMAN	DLL3_HUMAN	curated	PMID: 22353464
PLXNA2	O75051	PLXNA2	ENSG00000076356	PlexinA2_complex1	NA	PlexinA2_complex1	CPI-CS0D238C22B	Q14563		SEM3A_HUMAN	curated	PMID: 22325954
PVR	P15151	PVR	ENSG00000073008	NA	PVR_HUMAN	P15151	CPI-SS00561BBD7	Q495A1	PVR_HUMAN	TIGIT_HUMAN	curated	PMID: 19815499, Induces NK Cell Inhibition. Reviewed in PMID:24987108
PVR	P15151	PVR	ENSG00000073008	NA	PVR_HUMAN	P15151	CPI-SS00A8596B5	P41273	PVR_HUMAN	TNFL9_HUMAN		InnateDB-All
PVR	P15151	PVR	ENSG00000073008	NA	PVR_HUMAN	P15151	CPI-SS0A8627ED6	Q15762	PVR_HUMAN	CD226_HUMAN	curated	activating interaction PMID: 15607800, NK cell cytotoxicity. PMID: 24440149
PVR	P15151	PVR	ENSG00000073008	NA	PVR_HUMAN	P15151	CPI-SS0B84DAE3D	P40200	PVR_HUMAN	TACT_HUMAN	curated	uniprot
PVR	P15151	PVR	ENSG00000073008	NA	PVR_HUMAN	P15151	CPI-SS0F1A060D4	Q9NQS3	PVR_HUMAN	PVRL3_HUMAN	curated	https://www.ncbi.nlm.nih.gov/pubmed/19011627,https://www.ncbi.nlm.nih.gov/pubmed/12740392/
TREM2	Q9NZC2	TREM2	ENSG00000095970	PlexinA1_complex2	NA	PlexinA1_complex2	CPI-CS0123BC66C	Q8NFY4		SEM6D_HUMAN	curated	PMID: 22325954
TTR	P02766	TTR	ENSG00000118271	NA	TTHY_HUMAN	P02766	CPI-SS00D3CD86E	Q08345	TTHY_HUMAN	DDR1_HUMAN		I2D,IMEx,InnateDB-All,IntAct
TTR	P02766	TTR	ENSG00000118271	NA	TTHY_HUMAN	P02766	CPI-SS06006F870	Q15109	TTHY_HUMAN	RAGE_HUMAN		I2D,IMEx,InnateDB-All,MINT
TTR	P02766	TTR	ENSG00000118271	NA	TTHY_HUMAN	P02766	CPI-SS08B85996F	P08138	TTHY_HUMAN	TNR16_HUMAN		IMEx,InnateDB-All,MINT
UTS2B	Q765I0	UTS2B	ENSG00000188958	NA	UTS2B_HUMAN	Q765I0	CPI-SS0706A559F	Q9UKP6	UTS2B_HUMAN	UR2R_HUMAN		I2D,InnateDB-All
AGER	Q15109	AGER	ENSG00000206320,ENSG00000237405,ENSG00000230514,ENSG00000234729,ENSG00000229058,ENSG00000231268,ENSG00000204305	NA	RAGE_HUMAN	Q15109	CPI-SS06006F870	P02766	TTHY_HUMAN	RAGE_HUMAN		I2D,IMEx,InnateDB-All,MINT
APP	P05067	APP	ENSG00000142192	NA	A4_HUMAN	P05067	CPI-SS09808DEAE	P04233	HG2A_HUMAN	A4_HUMAN	curated	https://www.ncbi.nlm.nih.gov/pubmed/19849849
CD34	P28906	CD34	ENSG00000174059	NA	CD34_HUMAN	P28906	CPI-SS015E1E2C6	P16109	LYAM3_HUMAN	CD34_HUMAN	curated	https://www.ncbi.nlm.nih.gov/pubmed/18606703
CD34	P28906	CD34	ENSG00000174059	NA	CD34_HUMAN	P28906	CPI-SS0EB5AEC83	P14151	LYAM1_HUMAN	CD34_HUMAN	curated	https://www.ncbi.nlm.nih.gov/pubmed/7692600,https://www.ncbi.nlm.nih.gov/pubmed/8977216
CR2	P20023	CR2	ENSG00000117322	NA	CR2_HUMAN	P20023	CPI-SS000568A0E	P06734	FCER2_HUMAN	CR2_HUMAN	curated	https://www.ncbi.nlm.nih.gov/pubmed/16785534,https://www.ncbi.nlm.nih.gov/pmc/articles/PMC2212946/
CR2	P20023	CR2	ENSG00000117322	NA	CR2_HUMAN	P20023	CPI-SS027556893	P01562	IFNA1_HUMAN	CR2_HUMAN		I2D,InnateDB,InnateDB-All
CSHL1	Q14406	CSHL1	ENSG00000204414	NA	CSHL_HUMAN	Q14406	CPI-SS02C0BCFFE	P16471	PRLR_HUMAN	CSHL_HUMAN		guidetopharmacology.org
DSC1	Q08554	DSC1	ENSG00000134765	NA	DSC1_HUMAN	Q08554	CPI-SS062307CFE	Q02413	DSG1_HUMAN	DSC1_HUMAN	curated	https://www.ncbi.nlm.nih.gov/pubmed/27298358
DSC2	Q02487	DSC2	ENSG00000134755	NA	DSC2_HUMAN	Q02487	CPI-SS036437279	Q02413	DSG1_HUMAN	DSC2_HUMAN	curated	https://www.ncbi.nlm.nih.gov/pubmed/27298358
DSC3	Q14574	DSC3	ENSG00000134762	NA	DSC3_HUMAN	Q14574	CPI-SS09000F32A	Q02413	DSG1_HUMAN	DSC3_HUMAN	curated	https://www.ncbi.nlm.nih.gov/pubmed/27298358
DSC3	Q14574	DSC3	ENSG00000134762	NA	DSC3_HUMAN	Q14574	CPI-SS0B6F0C894	Q14126	DSG2_HUMAN	DSC3_HUMAN	curated	https://www.ncbi.nlm.nih.gov/pubmed/27298358
DSG2	Q14126	DSG2	ENSG00000046604	NA	DSG2_HUMAN	Q14126	CPI-SS06D13FCD3	Q02487	DSC2_HUMAN	DSG2_HUMAN	curated	https://www.ncbi.nlm.nih.gov/pubmed/27298358
DSG2	Q14126	DSG2	ENSG00000046604	NA	DSG2_HUMAN	Q14126	CPI-SS08B94BEB2	Q08554	DSC1_HUMAN	DSG2_HUMAN	curated	https://www.ncbi.nlm.nih.gov/pubmed/27298358
EPHA1	P21709	EPHA1	ENSG00000146904,ENSG00000284816	NA	EPHA1_HUMAN	P21709	CPI-SS0B34CBA4B	O43921	EFNA2_HUMAN	EPHA1_HUMAN	curated	PMID: 15114347
EPHA1	P21709	EPHA1	ENSG00000146904,ENSG00000284816	NA	EPHA1_HUMAN	P21709	CPI-SS0FF49C823	P20827	EFNA1_HUMAN	EPHA1_HUMAN	curated	PMID: 15114347
EPHB4	P54760	EPHB4	ENSG00000196411	NA	EPHB4_HUMAN	P54760	CPI-SS08D0F9109	P52799	EFNB2_HUMAN	EPHB4_HUMAN	curated	PMID: 15114347
EPHB4	P54760	EPHB4	ENSG00000196411	NA	EPHB4_HUMAN	P54760	CPI-SS0A0DE9CD6	P01588	EPO_HUMAN	EPHB4_HUMAN		IMEx,InnateDB-All,IntAct
GPRC5B	Q9NZH0	GPRC5B	ENSG00000167191	NA	GPC5B_HUMAN	Q9NZH0	CPI-SS08A819670	P32970	CD70_HUMAN	GPC5B_HUMAN		InnateDB-All
IL34	Q6ZMJ4	IL34	ENSG00000157368	NA	IL34_HUMAN	Q6ZMJ4	CPI-SS0DFA98A14	P07333	CSF1R_HUMAN	IL34_HUMAN	curated	uniprot
KISS1R	Q969F8	KISS1R	ENSG00000116014	NA	KISSR_HUMAN	Q969F8	CPI-SS0F856A80F	Q15726	KISS1_HUMAN	KISSR_HUMAN		guidetopharmacology.org
MC3R	P41968	MC3R	ENSG00000124089	NA	MC3R_HUMAN	P41968	CPI-SS034C2FBA9	O00253	AGRP_HUMAN	MC3R_HUMAN		guidetopharmacology.org
MC3R	P41968	MC3R	ENSG00000124089	NA	MC3R_HUMAN	P41968	CPI-SS0B1F94CD2	P01189	COLI_HUMAN	MC3R_HUMAN		guidetopharmacology.org
MS4A4A	Q96JQ5	MS4A4A	ENSG00000110079	NA	M4A4A_HUMAN	Q96JQ5	CPI-SS0978D28AB	Q02297	NRG1_HUMAN	M4A4A_HUMAN		IMEx,IntAct
NOTCH4	Q99466	NOTCH4	ENSG00000206312,ENSG00000223355,ENSG00000235396,ENSG00000232339,ENSG00000204301,ENSG00000238196,ENSG00000234876	NA	NOTC4_HUMAN	Q99466	CPI-SS0837E9F59	P78504	JAG1_HUMAN	NOTC4_HUMAN	curated	PMID: 22353464
NOTCH4	Q99466	NOTCH4	ENSG00000206312,ENSG00000223355,ENSG00000235396,ENSG00000232339,ENSG00000204301,ENSG00000238196,ENSG00000234876	NA	NOTC4_HUMAN	Q99466	CPI-SS0D37C7C70	P80370	DLK1_HUMAN	NOTC4_HUMAN	curated	PMID: 22353464
NOTCH4	Q99466	NOTCH4	ENSG00000206312,ENSG00000223355,ENSG00000235396,ENSG00000232339,ENSG00000204301,ENSG00000238196,ENSG00000234876	NA	NOTC4_HUMAN	Q99466	CPI-SS0FB5FE587	O00548	DLL1_HUMAN	NOTC4_HUMAN	curated	PMID: 22353464
OSTN	P61366	OSTN	ENSG00000188729	NA	OSTN_HUMAN	P61366	CPI-SS05F0AFA81	P17342	ANPRC_HUMAN	OSTN_HUMAN		guidetopharmacology.org
PILRA	Q9UKJ1	PILRA	ENSG00000085514	NA	PILRA_HUMAN	Q9UKJ1	CPI-SS01560CA22	P14209	CD99_HUMAN	PILRA_HUMAN	curated	https://www.ncbi.nlm.nih.gov/pubmed/18234675
RIPK1	Q13546	RIPK1	ENSG00000137275	NA	RIPK1_HUMAN	Q13546	CPI-SS048A2311A	P01375	TNFA_HUMAN	RIPK1_HUMAN		I2D,IMEx,InnateDB,InnateDB-All,IntAct,MINT
RIPK1	Q13546	RIPK1	ENSG00000137275	NA	RIPK1_HUMAN	Q13546	CPI-SS0D5C54214	P01374	TNFB_HUMAN	RIPK1_HUMAN		IMEx,InnateDB-All,MINT
RIPK1	Q13546	RIPK1	ENSG00000137275	NA	RIPK1_HUMAN	Q13546	CPI-SS0DEDA3567	P50591	TNF10_HUMAN	RIPK1_HUMAN		InnateDB-All
SIGLEC1	Q9BZZ2	SIGLEC1	ENSG00000088827	NA	SN_HUMAN	Q9BZZ2	CPI-SS02A170A99	P16150	LEUK_HUMAN	SN_HUMAN	curated	https://www.ncbi.nlm.nih.gov/pubmed/11238599
SIGLEC10	Q96LC7	SIGLEC10	ENSG00000142512	NA	SIG10_HUMAN	Q96LC7	CPI-SS073C1B796	P31358	CD52_HUMAN	SIG10_HUMAN	curated	https://www.ncbi.nlm.nih.gov/pubmed/23685786
SORL1	Q92673	SORL1	ENSG00000137642	NA	SORL_HUMAN	Q92673	CPI-SS083CBFACD	P21741	MK_HUMAN	SORL_HUMAN		InnateDB-All
SORL1	Q92673	SORL1	ENSG00000137642	NA	SORL_HUMAN	Q92673	CPI-SS09C52F54E	O00182	LEG9_HUMAN	SORL_HUMAN		InnateDB-All
SORL1	Q92673	SORL1	ENSG00000137642	NA	SORL_HUMAN	Q92673	CPI-SS0D3C90DDA	O95389	WISP3_HUMAN	SORL_HUMAN		InnateDB-All
